# DELLA proteins regulate spore germination and reproductive development in *Physcomitrium patens*

**DOI:** 10.1101/2022.09.07.506957

**Authors:** Alexandros Phokas, Rabea Meyberg, Asier Briones-Moreno, Jorge Hernandez-Garcia, Panida T. Wadsworth, Eleanor F. Vesty, Miguel A. Blazquez, Stefan A. Rensing, Juliet C. Coates

## Abstract

- Proteins of the DELLA family integrate environmental signals to regulate growth and development throughout the plant kingdom. Plants expressing non-degradable DELLA proteins underpinned the development of high-yielding ‘Green Revolution’ dwarf crop varieties in the 1960s. In vascular plants, DELLAs are regulated by gibberellins, diterpenoid plant hormones. How DELLA protein function has changed during land plant evolution is not fully understood.
- We have examined the function and interactions of DELLA proteins in the moss *Physcomitrium* (*Physcomitrella*) *patens*, in the sister group of vascular plants (Bryophytes).
- *Pp*DELLAs do not undergo the same regulation as flowering plant DELLAs. *Pp*DELLAs are not degraded by diterpenes, do not interact with GID1 gibberellin receptor proteins and do not participate in responses to abiotic stress. *Pp*DELLAs do share a function with vascular plant DELLAs during reproductive development. *Pp*DELLAs also regulate spore germination. *Pp*DELLAs interact with moss-specific photoreceptors although a function for *Pp*DELLAs in light responses was not detected. *Pp*DELLAs likely act as ‘hubs’ for transcriptional regulation similarly to their homologues across the plant kingdom.
- Taken together, these data demonstrate that *Pp*DELLA proteins share some biological functions with DELLAs in flowering plants, but other DELLA functions and regulation evolved independently in both plant lineages.
