## Supplemental Table 5 for "DELLA proteins regulate spore germination and reproductive development in *Physcomitrium patens*"

### Sheet: Sheet1
Supplemental Table 5. Primer list
Cloning PpDELLAs into pHSP-MCS-GFP-108-35SNPT
XhoI-PpDELLAa_pHSP-F	5’-AAACTCGAGATGGCGTATCAGTACTCTCCAG-3’
SalI-PpDELLAa_pHSP-R	5’-AAAGTCGACTGCACATTTCCATGCAGAAGC-3’
XhoI-PpDELLAb_pHSP-F	5’-AAACTCGAGATGGCATATCAGTACTATCCAGGT-3’
SalI-PpDELLAb_pHSP-R	5’-AAAGTCGACTGCACATTGCCATGCAGAGG-3’
PpDELLAa_internal_F	5’-GGCTCCTCATAATGGCACG-3’
PpDELLAb_internal_F	5’-CGGAATCTATCCAGCGAGGG-3’
pHSP_F	5’-GTTCTAATATATTTACACAAGAC-3’
mGFP_R	5’-ATCTAATTCAACAAGAATTGGG-3’
35STer_R	5’-AGAGAGACTGGTGATTTCAG-3’
nptII_F	5’-AGACAATCGGCTGCTCTGAT-3’
108locus5’_R	5’-GGTGGAGGGATCAAACGTAAC-3’
M13_F	5’-GTAAAACGACGGCCAG-3’
M13_R	5’-CAGGAAACAGCTATGAC-3’
Cloning photoreceptor genes into pGBKT7 and pGADT7 for Yeast two-hybrid
SalI-PpPHOTA2_F	5’-AAAGTCGACTTGACGAATTTGGGAGAGTGAGTTCG-3’
NotI-PpPHOTA2_R	5’-AAAGCGGCCGCTCAAAAAGTATCATTGAACGTTGA GTC-3’
PpPHOTA2-Seq_F	5’-CGGCAGGCTGTGAGGACTGG-3’
PpPHOTA2-Seq2_F	5’-GAGCACACTCGGAGGTGTCAG-3’
PpPHOTA2-Seq3_F	5’-GCAAGGCCAAGACACAGATC-3’
NdeI-PpPHY5B_F	5’-AAACATATGTCGTCCACTAAGTTGTCGTACTCG-3’
NotI-PpPHY5B_R	5’-AAAGCGGCCGCTCAGCAATTCAAAGGGCCCGAC-3’
PpPHY5B-Seq_F	5’-GGCCGTCATTGTGCATGATCAGG-3’
PpPHY5B-Seq2_F	5’-GGCAGCGAAAGCTGTTTCGCGG-3’
PpPHY5B-Seq3_F	5’-GCATGGACGAGCTTAGCACGG-3’
NdeI-PpPHOTB1_F	5’-AAACATATGGAGGAGCAGGATCCCGC-3’
NotI-PpPHOTB1_R	5’-AAAGCGGCCGCTCAGAATTCCTGAAATGTGG-3’
PpPHOTB1-Seq_F	5’-GCAAGGCGCTGGAACCGAC-3’
PpPHOTB1-Seq2_F	5’-GGTGTCGATGACGCTGCCTAC-3’
PpPHOTB1-Seq3_F	5’-CTCGTCTCCCAGACAATCCG-3’
T7_F	5’-TAATACGACTCACTATAGGG-3’
RT-PCR
RT_PpDELLAa_F	5’-AACAAGAGTTGCACATGGCGTA-3’
RT_PpDELLAa_R	5’-GGTGGCAGACTAAGCAGCTC-3’
RT_PpDELLAb_F	5’-CTGGAGAACAACGCGATGGC-3’
RT_PpDELLAb_R	5’-CCCTCGCTGGATAGATTCCG-3’
RT_PpTUBULIN_F	5’-TGTGCTGTTGGACAATGAG-3’
RT_PpTUBULIN_R	5’-ACATCAGATCGAACTTGTG-3’
